# Thousands of missing variants in the UK BioBank are recoverable by genome realignment

**DOI:** 10.1101/868570

**Authors:** Tongqiu Jia, Brenton Munson, Hana Lango Allen, Trey Ideker, Amit R. Majithia

**Affiliations:** Department of Medicine, University of California San Diego, La Jolla, CA 92093, USA; Medical Research Council Epidemiology Unit, University of Cambridge School of Clinical Medicine, Cambridge Biomedical Campus, Cambridge, UK

## Abstract

The UK Biobank is an unprecedented resource for human disease research. In March 2019, 49,997 exomes were made publicly available to investigators. Here we note that thousands of variant calls are unexpectedly absent from the current dataset, with 641 genes showing zero variation. We show that the reason for this was an erroneous read alignment to the GRCh38 reference. The missing variants can be recovered by modifying read alignment parameters to correctly handle the expanded set of contigs available in the human genome reference.
