## Supplemental Table 1 for "Thousands of missing variants in the UK BioBank are recoverable by genome realignment"

### Sheet: Sheet1
Gene	# variants in UKB	# variants in gnomAD	Probability of observing at least 1 variant in UKB	represented in alt_contig
MUC4	0	14291	1	TRUE
TNXB	0	4357	1	TRUE
MUC6	0	3683	1	TRUE
CORO7-PAM16	0	2167	1	TRUE
SCRIB	0	2166	1	TRUE
BDP1	0	2112	1	TRUE
KBTBD11-OT1	0	2017	1	TRUE
CORO7	0	2000	1	TRUE
UNC79	0	1783	1	TRUE
MYH11	0	1755	1	TRUE
SBNO2	0	1722	1	TRUE
SALL3	0	1707	1	TRUE
FAM83H	0	1706	1	TRUE
TCF20	0	1681	1	TRUE
ARHGEF10	0	1679	1	TRUE
PLCH2	0	1673	1	TRUE
DLG5	0	1644	1	TRUE
MDC1	0	1599	1	TRUE
COL11A2	0	1516	1	TRUE
MYO19	0	1497	1	TRUE
EEF1D	0	1420	1	TRUE
NDE1	0	1406	1	TRUE
MDC1-AS1	0	1372	1	TRUE
NLRP2	0	1318	1	TRUE
VARS2	0	1274	1	TRUE
KIR3DL1	0	1271	1	TRUE
KIAA0430	0	1250	1	TRUE
PPP2R3B	0	1220	1	TRUE
PRPF8	0	1201	1	TRUE
CTB-61M7.1	0	1175	1	TRUE
CCDC92	0	1100	1	TRUE
CEP170	0	1096	1	TRUE
NLRP7	0	1086	1	TRUE
SLC27A3	0	1051	1	TRUE
OR5V1	0	1046	1	TRUE
PTPRK	0	1039	1	TRUE
SFTA2	0	1035	1	TRUE
ARHGEF26	0	1023	1	TRUE
VARS	0	1022	1	TRUE
SKIV2L	0	1019	1	TRUE
EHMT2	0	1009	1	TRUE
MLLT6	0	998	1	TRUE
ARHGAP27	0	987	1	TRUE
C2	0	969	1	TRUE
KANSL1	0	968	1	TRUE
DPCR1	0	964	1	TRUE
BTBD7	0	958	1	TRUE
HCG21	0	944	1	TRUE
MROH6	0	930	1	TRUE
LINC00969	0	924	1	TRUE
MUC20	0	924	1	TRUE
MYT1	0	922	1	TRUE
VASN	0	901	1	TRUE
MAPK15	0	895	1	TRUE
DSEL	0	890	1	TRUE
CTD-2541J13.2	0	890	1	TRUE
BRD2	0	884	1	TRUE
RP11-144A16.6	0	884	1	FALSE
PLEKHM1	0	874	1	TRUE
ZNF707	0	873	1	TRUE
PSMB9	0	866	1	TRUE
VWA7	0	865	1	TRUE
PTCHD3	0	858	1	TRUE
CTC-550B14.7	0	855	1	TRUE
DHX16	0	848	1	TRUE
FAM120B	0	831	1	TRUE
DDR1	0	830	1	TRUE
XXbac-BPG246D15.9	0	827	1	TRUE
SCARF1	0	813	1	TRUE
AC004231.2	0	808	1	TRUE
PAM16	0	793	1	TRUE
MSH5-SAPCD1	0	789	1	TRUE
PPP1R10	0	768	1	TRUE
PANK4	0	753	1	TRUE
ASB2	0	738	1	TRUE
DDX24	0	735	1	TRUE
HLA-B	0	730	1	TRUE
LILRB5	0	728	1	TRUE
MUC21	0	728	1	TRUE
DLL1	0	723	1	TRUE
HCN3	0	723	1	TRUE
NEU4	0	721	1	TRUE
GABBR1	0	717	1	TRUE
RP11-494M8.4	0	713	1	TRUE
KEL	0	709	1	TRUE
SLC43A2	0	706	1	TRUE
TRPV5	0	703	1	TRUE
LENG9	0	699	1	TRUE
XXbac-BPG32J3.20	0	684	1	TRUE
AP000350.10	0	683	1	TRUE
ALOX5	0	680	1	TRUE
ADAM2	0	678	1	TRUE
ZNF676	0	675	1	TRUE
KBTBD11	0	674	1	TRUE
PFDN6	0	672	1	TRUE
KRTAP5-AS1	0	671	1	TRUE
NAPRT	0	670	1	TRUE
PPT2-EGFL8	0	669	1	TRUE
ERMARD	0	666	1	TRUE
RTP5	0	665	1	TRUE
FAM189B	0	665	1	TRUE
ZNF251	0	662	1	TRUE
GP6	0	661	1	TRUE
TAP1	0	655	1	TRUE
INTS3	0	648	1	TRUE
HLA-C	0	645	1	TRUE
PPP4R4	0	644	1	TRUE
NKD2	0	644	1	TRUE
HLA-A	0	639	1	TRUE
SLC44A4	0	638	1	TRUE
ATF6B	0	637	1	TRUE
RGL2	0	629	1	TRUE
MSH5	0	627	1	TRUE
NLRP10	0	625	1	TRUE
ZNF85	0	620	1	TRUE
TIGD5	0	618	1	TRUE
ABCF1	0	616	1	TRUE
DAXX	0	614	1	TRUE
PKLR	0	613	1	TRUE
SDCCAG8	0	611	1	TRUE
TNFRSF14	0	606	1	TRUE
TAP2	0	602	1	TRUE
CTC-550B14.6	0	602	1	TRUE
GSDMD	0	600	1	TRUE
UGT2A3	0	595	1	TRUE
LILRB4	0	594	1	TRUE
ZNF100	0	594	1	TRUE
THEMIS	0	593	1	TRUE
OR11A1	0	593	1	TRUE
OR2T2	0	592	1	TRUE
SLC2A11	0	588	1	TRUE
GLIS2	0	585	1	TRUE
HSPA1L	0	577	1	TRUE
RXFP3	0	569	1	TRUE
WDR46	0	568	1	TRUE
SLC5A8	0	563	1	TRUE
RNH1	0	562	1	TRUE
TTYH1	0	560	1	TRUE
ATAT1	0	554	1	TRUE
STK19	0	551	1	TRUE
DXO	0	551	1	TRUE
AK6	0	550	1	TRUE
B3GALT4	0	550	1	TRUE
VPS52	0	543	1	TRUE
HEATR9	0	543	1	TRUE
ITPK1	0	541	1	TRUE
PRAME	0	539	1	TRUE
LILRA6	0	536	1	TRUE
DNAJA3	0	530	1	TRUE
RDH13	0	527	1	TRUE
YTHDC1	0	526	1	TRUE
SLC6A3	0	526	1	TRUE
C4B	0	518	1	TRUE
RP11-598F7.4	0	515	1	TRUE
DUSP8	0	515	1	TRUE
DNAH10OS	0	513	1	TRUE
ZBTB22	0	509	1	TRUE
ZNF311	0	509	1	TRUE
NPIPA5	0	509	1	TRUE
CH17-478G19.2	0	503	1	FALSE
PRB3	0	498	1	TRUE
KIR2DL1	0	497	1	TRUE
PPP1R18	0	497	1	TRUE
PARN	0	494	1	TRUE
ZNF280A	0	490	1	TRUE
GPSM3	0	489	1	TRUE
RP11-661A12.9	0	487	1	TRUE
TMEM179	0	487	1	TRUE
AC008984.2	0	486	1	TRUE
AC003958.2	0	484	1	TRUE
KRT37	0	484	1	TRUE
AATF	0	482	1	TRUE
TDO2	0	480	1	TRUE
DERL3	0	479	1	TRUE
MMP11	0	478	1	TRUE
TAPBP	0	476	1	TRUE
CHGA	0	475	1	TRUE
HLA-DRB1	0	474	1	TRUE
KRT33A	0	474	1	TRUE
KRT40	0	473	1	TRUE
RP11-261C10.4	0	472	1	TRUE
TRIM15	0	467	1	TRUE
DECR2	0	467	1	TRUE
SLC39A7	0	466	1	TRUE
TRIM39-RPP21	0	463	1	TRUE
KRT33B	0	462	1	TRUE
CLK2	0	458	1	TRUE
RILP	0	457	1	TRUE
CTB-58E17.9	0	455	1	TRUE
SOCS7	0	451	1	TRUE
KRTAP16-1	0	449	1	TRUE
WEE2-AS1	0	448	1	TRUE
WEE2	0	448	1	TRUE
PRB4	0	448	1	TRUE
KIR2DL3	0	445	1	TRUE
ZNF280B	0	443	1	TRUE
GPR20	0	438	1	TRUE
ABHD16A	0	437	1	TRUE
TSEN34	0	434	1	TRUE
KRT12	0	433	1	TRUE
CCDC166	0	431	1	TRUE
AP006285.2	0	431	1	TRUE
KRTAP5-1	0	431	1	TRUE
OR2T3	0	430	1	TRUE
LAIR1	0	430	1	TRUE
HLA-G	0	429	1	TRUE
SERPINA10	0	428	1	TRUE
KIR3DL2	0	425	1	TRUE
TAS2R31	0	425	1	TRUE
PIGW	0	425	1	TRUE
KRT39	0	424	1	TRUE
GNL1	0	422	1	TRUE
OR2T4	0	415	1	TRUE
OR5T2	0	414	1	TRUE
OR13A1	0	412	1	TRUE
TC2N	0	411	1	TRUE
XXbac-BPG32J3.19	0	410	1	TRUE
TAF9	0	407	1	TRUE
C6orf10	0	405	1	TRUE
NMRAL1	0	404	1	TRUE
C6orf25	0	402	1	TRUE
RNF39	0	401	1	TRUE
KRT20	0	399	1	TRUE
C6orf136	0	397	1	TRUE
NOMO3	0	393	1	TRUE
BTNL2	0	392	1	TRUE
FAM181A	0	391	1	TRUE
TRIM26	0	389	1	TRUE
GTF2H4	0	388	1	TRUE
TAS2R30	0	388	1	TRUE
KRTAP5-5	0	388	1	TRUE
OR2T1	0	387	1	TRUE
BFAR	0	384	1	TRUE
KRT23	0	384	1	TRUE
HLA-DPA1	0	384	1	TRUE
RP11-371E8.4	0	384	1	TRUE
OR5P2	0	378	1	TRUE
SERPINA6	0	378	1	TRUE
BAAT	0	377	1	TRUE
OCLN	0	374	1	TRUE
PCGF2	0	370	1	TRUE
ZNHIT3	0	369	1	TRUE
ZFP57	0	368	1	TRUE
OR10A6	0	367	1	TRUE
HS3ST6	0	365	1	TRUE
WNT9B	0	359	1	TRUE
NPBWR2	0	359	1	TRUE
BDH1	0	357	1	TRUE
OR9G4	0	356	1	TRUE
MICB	0	356	1	TRUE
CWC25	0	356	1	TRUE
NSMCE3	0	354	1	TRUE
CRHR1	0	354	1	TRUE
TRIM31	0	353	1	TRUE
PYCRL	0	353	1	TRUE
AC091132.1	0	352	1	TRUE
GPANK1	0	352	1	TRUE
AADACL2	0	347	1	TRUE
RP11-295D4.1	0	347	1	TRUE
OR5T1	0	346	1	TRUE
RXRB	0	345	1	TRUE
HLA-DQB1	0	342	1	TRUE
XXbac-BPG181M17.5	0	341	1	TRUE
MRM1	0	340	1	TRUE
CLN8	0	338	1	TRUE
OR2T6	0	336	1	TRUE
FCAR	0	336	1	TRUE
OR5P3	0	335	1	TRUE
G6PC2	0	334	1	TRUE
HLA-DQB2	0	334	1	TRUE
XXbac-BPG154L12.5	0	334	1	TRUE
GATAD2B	0	332	1	TRUE
RP11-101E5.7	0	332	1	FALSE
AZU1	0	331	1	TRUE
KRTAP5-4	0	330	1	TRUE
MAS1L	0	330	1	TRUE
TAS2R46	0	329	1	TRUE
OR8H1	0	327	1	TRUE
OR8K3	0	327	1	TRUE
LILRA5	0	327	1	TRUE
KIAA1147	0	327	1	TRUE
CEACAM21	0	325	1	TRUE
PRTN3	0	323	1	TRUE
RING1	0	322	1	TRUE
EGFL8	0	322	1	TRUE
NELFE	0	321	1	TRUE
PBX2	0	320	1	TRUE
OR5T3	0	320	1	TRUE
NEU1	0	318	1	TRUE
SCAMP3	0	318	1	TRUE
TBX22	0	318	1	TRUE
TAS2R7	0	316	1	TRUE
XXbac-BPG258E24.10	0	315	1	TRUE
GAGE12F	0	315	1	FALSE
CEACAM4	0	314	1	TRUE
OR10C1	0	314	1	TRUE
DNAJC28	0	310	1	TRUE
KIR2DS4	0	308	1	TRUE
TAS2R8	0	307	1	TRUE
KIR2DL4	0	307	1	TRUE
ZBTB12	0	306	1	TRUE
FAM157A	0	306	1	TRUE
TAS2R19	0	306	1	TRUE
NCR1	0	305	1	TRUE
OR8K1	0	304	1	TRUE
HLA-DOA	0	304	1	TRUE
OR10A3	0	301	1	TRUE
TAS2R9	0	299	1	TRUE
CUTA	0	299	1	TRUE
PIP4K2B	0	297	1	TRUE
NPIPA1	0	297	1	TRUE
XXbac-BPG248L24.12	0	295	1	TRUE
HMOX2	0	294	1	TRUE
TAS2R10	0	293	1	TRUE
MOAP1	0	293	1	TRUE
TAS2R20	0	292	1	TRUE
FRG1	0	291	1	TRUE
MRPS18B	0	291	1	TRUE
TAS2R13	0	290	1	TRUE
C6orf15	0	286	1	TRUE
OR2H1	0	286	1	TRUE
CTD-3064M3.7	0	286	1	TRUE
PSMB8	0	286	1	TRUE
FAM213B	0	284	1	TRUE
RP11-1021N1.1	0	282	1	TRUE
XXbac-BPG32J3.22	0	280	1	TRUE
C17orf96	0	280	1	TRUE
TRIM27	0	275	1	TRUE
HLA-DQA1	0	272	1	TRUE
UBR7	0	272	1	TRUE
TAS2R42	0	271	1	TRUE
LTB	0	270	1	TRUE
KRTAP4-12	0	270	1	TRUE
TRIM31-AS1	0	269	1	TRUE
HCG4P5	0	268	1	TRUE
PDCD1	0	267	1	TRUE
RP11-661A12.8	0	267	1	TRUE
FLOT1	0	267	1	TRUE
HLA-DPB1	0	267	1	TRUE
NTAN1	0	266	1	TRUE
RDM1	0	266	1	TRUE
CTSO	0	266	1	TRUE
HSD17B8	0	265	1	TRUE
OR14J1	0	261	1	TRUE
TAS2R50	0	261	1	TRUE
PCMTD2	0	261	1	TRUE
TRIM39	0	261	1	TRUE
NRM	0	259	1	TRUE
C6orf47-AS1	0	257	1	TRUE
C6orf47	0	257	1	TRUE
SMIM11A	0	257	1	FALSE
WNT3	0	256	1	TRUE
OR6V1	0	255	1	TRUE
OR12D2	0	255	1	TRUE
KRTAP29-1	0	254	1	TRUE
OR12D3	0	251	1	TRUE
KRTAP5-3	0	249	1	TRUE
C14orf180	0	248	1	TRUE
LY6G6F	0	247	1	TRUE
OR2W1	0	247	1	TRUE
OR9A2	0	245	1	TRUE
TLCD2	0	244	1	TRUE
AIF1	0	244	1	TRUE
AKT3	0	243	1	TRUE
AC004980.7	0	243	1	TRUE
POMZP3	0	243	1	TRUE
HLA-DOB	0	242	1	TRUE
KRTAP9-9	0	241	1	TRUE
ATP6V1G2-DDX39B	0	240	1	TRUE
KRTAP5-2	0	240	1	TRUE
HLA-E	0	237	1	TRUE
OR2B3	0	236	1	TRUE
HRAS	0	234	1	TRUE
TRIM40	0	233	1	TRUE
KIR3DL3	0	233	1	TRUE
PLPPR1	0	233	1	TRUE
OTUB2	0	232	1	TRUE
SCG5	0	232	1	TRUE
FKBPL	0	229	1	TRUE
VSTM1	0	228	1	TRUE
RP11-131H24.4	0	221	1	TRUE
NSF	0	220	1	TRUE
KRTAP9-7	0	220	1	TRUE
SPACA7	0	216	1	TRUE
PRAMEF5	0	215	1	TRUE
SMARCB1	0	214	1	TRUE
KRTAP1-1	0	212	1	TRUE
TIMM22	0	211	1	TRUE
KRTAP1-5	0	210	1	TRUE
DHRS11	0	207	1	TRUE
NCR3	0	207	1	TRUE
OR2T5	0	205	1	TRUE
KLF13	0	204	1	TRUE
AC093627.12	0	203	1	TRUE
RPP21	0	202	1	TRUE
KRTAP9-4	0	200	1	TRUE
HCG4	0	198	1	TRUE
ATP23	0	198	1	TRUE
C17orf78	0	198	1	TRUE
HLA-V	0	198	1	TRUE
CDIP1	0	198	1	TRUE
PPT2	0	197	1	TRUE
DDAH2	0	196	1	TRUE
LY6G5B	0	191	1	TRUE
MPV17L	0	190	1	TRUE
RP11-661A12.7	0	189	1	TRUE
NDUFA6	0	189	1	TRUE
HLA-DMA	0	189	1	TRUE
PRRT1	0	188	1	TRUE
HLA-DMB	0	187	1	TRUE
MGAT4D	0	187	1	FALSE
GPX5	0	187	1	TRUE
KRTAP9-6	0	184	1	TRUE
RP11-103C16.2	0	183	1	TRUE
KRTAP1-3	0	183	1	TRUE
ATP6V1G2	0	181	1	TRUE
TCTE3	0	180	1	TRUE
C2-AS1	0	179	1	TRUE
TMEM50B	0	179	1	TRUE
CHCHD10	0	176	1	TRUE
SKA1	0	175	1	TRUE
CLIC1	0	174	1	TRUE
RP11-1260E13.4	0	173	1	TRUE
LAIR2	0	172	1	TRUE
PTP4A3	0	168	1	TRUE
MIF-AS1	0	168	1	TRUE
HLA-DRA	0	168	1	TRUE
MIF	0	168	1	TRUE
KRTAP1-4	0	167	1	TRUE
HES5	0	166	1	TRUE
PHLDA2	0	166	1	TRUE
C21orf140	0	164	1	FALSE
LY6G6D	0	163	1	TRUE
SAPCD1	0	162	1	TRUE
C21orf62	0	161	1	TRUE
C21orf62-AS1	0	161	1	TRUE
PRH2	0	161	1	TRUE
PRR3	0	158	1	TRUE
GREM1	0	157	1	TRUE
TNF	0	157	1	TRUE
C17orf98	0	157	1	TRUE
AGPAT1	0	156	1	TRUE
AL513523.2	0	155	1	TRUE
DDX39B	0	155	1	TRUE
RNF5	0	154	1	TRUE
PRIMA1	0	152	1	TRUE
HSPA1B	0	149	1	TRUE
HCG4P8	0	149	1	TRUE
CDC42EP5	0	148	1	TRUE
PSMB3	0	146	1	TRUE
DUSP14	0	143	1	TRUE
OPN1MW2	0	143	1	FALSE
KRTAP5-6	0	142	1	TRUE
UBD	0	142	1	TRUE
SCT	0	142	1	TRUE
C7orf34	0	141	1	TRUE
IFI27	0	141	1	TRUE
RP11-429J17.5	0	140	1	TRUE
TUBB	0	140	1	TRUE
LY6H	0	140	1	TRUE
APOM	0	139	1	TRUE
NPIPA2	0	137	1	TRUE
AC015849.19	0	136	1	TRUE
MCCD1	0	136	1	TRUE
LY6E	0	135	1	TRUE
IFI27L2	0	135	1	TRUE
FTCD-AS1	0	134	1	TRUE
SMDT1	0	128	1	TRUE
YWHAE	0	127	1	TRUE
KRTAP2-4	0	126	1	TRUE
KRTAP17-1	0	126	1	TRUE
CCL5	0	126	1	TRUE
AC015849.2	0	126	1	TRUE
IER3	0	125	1	TRUE
AP000349.2	0	124	1	TRUE
AC009892.10	0	124	1	TRUE
AF001548.5	0	124	1	TRUE
TBC1D3I	0	123	1	TRUE
KRTAP3-2	0	121	1	TRUE
NXF2	0	121	1	FALSE
PRAMEF18	0	119	1	TRUE
CSNK2B	0	117	1	TRUE
FAM60A	0	117	1	TRUE
KRTAP2-1	0	116	1	TRUE
XXbac-BPG252P9.9	0	116	1	TRUE
LTA	0	115	1	TRUE
PPIAL4E	0	113	1	FALSE
LY6G5C	0	113	1	TRUE
KRTAP3-3	0	112	1	TRUE
TBC1D3H	0	112	1	TRUE
RP5-1110E20.1	0	111	1	TRUE
LST1	0	110	1	TRUE
KCNQ1-AS1	0	110	1	TRUE
TMEM251	0	110	1	TRUE
CTB-186H2.3	0	108	1	TRUE
ATP6V1G3	0	108	1	TRUE
CCL14	0	108	1	TRUE
STH	0	105	1	TRUE
COX8C	0	105	1	TRUE
LY6L	0	104	1	TRUE
KRTAP2-3	0	104	1	TRUE
AC114730.5	0	104	1	TRUE
CCL16	0	103	1	TRUE
AC015849.13	0	102	1	TRUE
C8orf31	0	102	1	TRUE
LY6G6C	0	101	1	TRUE
AC131097.4	0	99	1	TRUE
CCL4	0	99	1	TRUE
LINC01237	0	99	1	TRUE
PVALB	0	97	1	TRUE
KRTAP3-1	0	94	1	TRUE
IFI27L1	0	94	1	TRUE
AF001548.6	0	93	1	TRUE
C6orf48	0	91	1	TRUE
C14orf142	0	88	1	TRUE
CISD3	0	87	1	TRUE
AF165138.7	0	84	1	FALSE
ZNRD1	0	83	1	TRUE
CTB-193M12.1	0	83	1	TRUE
CCL3	0	81	1	TRUE
AC069363.1	0	81	1	TRUE
PSMB8-AS1	0	79	1	TRUE
RP11-216N14.8	0	78	1	TRUE
DLGAP2-AS1	0	76	1	TRUE
RP11-598F7.5	0	76	1	TRUE
B2M	0	76	1	TRUE
DDT	0	75	1	TRUE
PPP1R11	0	75	1	TRUE
HCG25	0	74	1	TRUE
DDTL	0	72	1	TRUE
RPL23AP1	0	72	1	TRUE
CCL18	0	72	1	TRUE
HLA-F-AS1	0	72	1	TRUE
RP11-1260E13.1	0	65	1	TRUE
C2orf27B	0	65	1	TRUE
RP11-261C10.5	0	64	1	TRUE
CTB-39G8.3	0	64	1	TRUE
RPS18	0	62	1	TRUE
PLA2G10	0	61	1	TRUE
SPANXA2-OT1	0	58	1	FALSE
RP11-43F13.3	0	57	1	TRUE
RP11-67C2.2	0	57	1	TRUE
NBPF14	0	56	1	FALSE
CT45A6	0	56	1	FALSE
SPANXA2	0	54	1	FALSE
SMN2	0	54	1	TRUE
AP001059.5	0	54	1	FALSE
KB-1125A3.12	0	54	1	TRUE
SAPCD1-AS1	0	53	1	TRUE
AC008746.3	0	53	1	TRUE
SMN1	0	50	1	TRUE
LSM2	0	47	1	TRUE
FRG2	0	47	1	TRUE
AC114730.3	0	44	1	TRUE
ZNRD1ASP	0	41	1	TRUE
RP5-894A10.2	0	39	1	TRUE
CCL4L2	0	38	1	TRUE
RP11-556G22.2	0	38	1	TRUE
USP17L24	0	38	1	FALSE
RP11-470P21.2	0	35	0.999999	TRUE
RP11-109D20.1	0	34	0.999999	FALSE
CT45A7	0	34	0.999999	FALSE
GAGE12E	0	33	0.999998	FALSE
RP11-216N14.9	0	33	0.999998	TRUE
EHMT2-AS1	0	32	0.999997	TRUE
MTRNR2L6	0	31	0.999996	TRUE
RP13-39P12.3	0	30	0.999993	TRUE
MRPL23-AS1	0	30	0.999993	FALSE
RP3-395M20.8	0	29	0.99999	TRUE
RP11-758N13.1	0	29	0.99999	TRUE
FAM181A-AS1	0	29	0.99999	TRUE
RP11-680G24.6	0	29	0.99999	TRUE
CTB-58E17.3	0	27	0.999978	TRUE
DEFB105B	0	25	0.999952	TRUE
C2orf27A	0	25	0.999952	TRUE
TMSB15B	0	24	0.999928	FALSE
CCL3L3	0	23	0.999893	TRUE
AC010518.2	0	21	0.999764	TRUE
DEFB107B	0	20	0.999648	TRUE
SPACA5	0	18	0.999221	FALSE
RP11-23E19.1	0	17	0.99884	FALSE
HIST2H2AA3	0	17	0.99884	FALSE
MIR22HG	0	17	0.99884	TRUE
FAM156B	0	17	0.99884	FALSE
DMRTC1B	0	17	0.99884	FALSE
AC131056.3	0	17	0.99884	TRUE
CITF22-24E5.1	0	14	0.996176	TRUE
SERF1B	0	13	0.994309	TRUE
RP11-382B18.3	0	11	0.987395	TRUE
RP11-517A5.7	0	11	0.987395	TRUE
RP11-724M22.1	0	10	0.98124	FALSE
DEFB130	0	10	0.98124	FALSE
RP11-20I23.8	0	10	0.98124	FALSE
RP11-932O9.8	0	9	0.972081	TRUE
PRAMEF8	0	9	0.972081	TRUE
RP11-358D14.3	0	9	0.972081	TRUE
RP11-126H7.4	0	9	0.972081	TRUE
RP11-269F20.1	0	8	0.958449	TRUE
CDY2A	0	7	0.938161	FALSE
RBMY1F	0	7	0.938161	FALSE
RP11-285E9.6	0	6	0.907967	TRUE
H2AFB2	0	5	0.863031	FALSE
GRAPL	0	5	0.863031	FALSE
HLA-DQB1-AS1	0	5	0.863031	TRUE
AC010907.2	0	5	0.863031	FALSE
STRCP1	0	5	0.863031	FALSE
RBMY1J	0	5	0.863031	FALSE
LHFPL3-AS2	0	4	0.796156	FALSE
KB-1125A3.11	0	4	0.796156	TRUE
BOLA2B	0	4	0.796156	FALSE
HIST2H2AA4	0	4	0.796156	FALSE
RP11-637A17.2	0	4	0.796156	FALSE
SPANXA1	0	4	0.796156	FALSE
RBMY1D	0	3	0.696629	FALSE
FAM156A	0	3	0.696629	FALSE
TMPRSS4-AS1	0	3	0.696629	FALSE
CDY2B	0	3	0.696629	FALSE
RP11-874J12.4	0	3	0.696629	FALSE
PRY	0	2	0.548508	FALSE
SERF1A	0	2	0.548508	TRUE
XX-FW83563B9.5	0	2	0.548508	FALSE
A2M-AS1	0	2	0.548508	FALSE
HSFY1	0	2	0.548508	FALSE
HSFY2	0	2	0.548508	FALSE
RP11-1090M7.3	0	2	0.548508	FALSE
H2AFB3	0	1	0.328068	FALSE
CXorf49	0	1	0.328068	FALSE
DEFB103B	0	1	0.328068	TRUE
CTD-2001J20.1	0	1	0.328068	FALSE
CT47A1	0	1	0.328068	FALSE
TP53TG3E	0	1	0.328068	FALSE
GAGE12D	0	1	0.328068	FALSE
RP11-386M24.9	0	1	0.328068	FALSE
LIMS3	0	1	0.328068	FALSE
RP11-1437A8.6	0	1	0.328068	FALSE
OR4F16	0	1	0.328068	FALSE
RP11-323J4.1	0	1	0.328068	FALSE
RORB-AS1	0	1	0.328068	FALSE
ZNF718	0	1	0.328068	FALSE
RP11-208N14.5	0	1	0.328068	FALSE
RP5-857K21.4	0	1	0.328068	FALSE
Supplementary Table 1: Characteristics of 641 genes with 0 variants called in the FE pipeline exome sequences from the UK Biobank. Variants are shown aggregated by gene in the UKB (n = 49,997) and gnomAD v2.1.1 (n = 125,748). The probability of observing at least one variant in UKB is based on the cumulative distribution function of a binomial distribution with (n = 49,997 * 2 and p = observed co…
